# Xist ribonucleoproteins promote female sex-biased autoimmunity

**DOI:** 10.1101/2022.11.05.515306

**Authors:** Diana R. Dou, Yanding Zhao, Julia A. Belk, Yang Zhao, Kerriann M. Casey, Derek C. Chen, Rui Li, Bingfei Yu, Suhas Srinivasan, Brian T. Abe, Katerina Kraft, Ceke Hellström, Ronald Sjöberg, Sarah Chang, Allan Feng, Daniel W. Goldman, Ami A. Shah, Michelle Petri, Lorinda S. Chung, David F. Fiorentino, Emma K. Lundberg, Anton Wutz, Paul J. Utz, Howard Y. Chang

## Abstract

Autoimmune diseases disproportionately affect females more than males. The XX sex chromosome complement is strongly associated with susceptibility to autoimmunity. Xist long noncoding RNA (lncRNA) is expressed only in females to randomly inactivate one of the two X chromosomes to achieve gene dosage compensation. Here, we show that the Xist ribonucleoprotein (RNP) complex, comprised of numerous autoantigenic components, is an important driver of sex-biased autoimmunity. Inducible transgenic expression of a non-silencing form of *Xist* in male mice introduced Xist RNP complexes and sufficed to produce autoantibodies. Male SJL/J mice expressing transgenic Xist developed more severe multiorgan pathology in pristane-induced model of lupus than wild-type males. Xist expression in males reprogrammed T and B cell population and chromatin states to more resemble wild type females. Human patients with autoimmune diseases displayed significant autoantibodies to multiple components of XIST RNP. Thus, a sex-specific lncRNA scaffolds ubiquitous RNP components to drive sex-biased immunity.

**HIGHLIGHTS:**

- Transgenic mouse models inducibly express Xist in male animals.
- Xist expression in males induce autoantibodies and autoimmune pathology.
- Xist in males reprograms T and B cell populations to female-like patterns.
- Autoantibodies to Xist RNP characterize female-biased autoimmune diseases.
