## Supplementary Table 2 for "Xist ribonucleoproteins promote female sex-biased autoimmunity"

### Sheet: C57BL6
C57BL/6J	vs	Comparison
tgXist M + Pristane + Dox	tgXist M + Pristane + H2O	Test group: Assessment of PIL differences in males of same tgXist background arising from induced tgXist expression to compare effects of induced tgXist to non-induced tgXist male baseline.
tgXist F + Pristane + H2O	tgXist M + Pristane + H2O	Control for female vs. male sex differences in the PIL model in non-induced tgXist background. Serves as female and male baselines in the tgXist model to take into account potential promoter leakage and other baseline effects from tgXist insertion.
tgXist M + Pristane + H2O	Wt M + Pristane + H2O	Control to assess baseline differences between tgXist and Wt males in the PIL setting. This allows for evaluation of any potential baseline effects arising from tgXist transgene presence alone in absentia of dox induction compared to the sex-matched Wt counterpart of same background.
Wt M + Pristane + H2O	Wt M + PBS + H2O	Control for PIL effects in male mice compared to negative, mock-induced mice in the unaltered background. This allows for evaluation of PIL severity in males without other variables.
PIL= pristane-induced lupus

### Sheet: SJL
SJL/J	vs	Comparison
tgXist M + Pristane + Dox	Wt M + Pristane + Dox	Test group: Assessment of tgXist expression in the PIL model. Using the same treatment and dox ingestion, this allows for evaluation of differences arising from tgXist in males with PIL.
Wt F + Pristane	Wt M + Pristane + Dox	Control for female vs. male sex differences in unaltered, WT backgrounds in the PIL model. Serves as female and male benchmarks in the PIL model.
Wt M + Pristane + Dox	Wt M + PBS + H2O	Control for PIL and dox ingestion effects in male mice compared to the negative control of mock-induced mice in the unaltered background.
tgXist M + PBS + Dox	Wt M + PBS + H2O	Control to assess effect of tgXist expression only in male mice in the absence of pristane treatment to rule out effects from tgXist expression alone.
tgXist M + Pristane + Dox	tgXist M + PBS + Dox	Control for PIL effects in tgXist male mice compared to tgXist-induced male baseline. This allows for evaluation of PIL severity in the tgXist male background without other variables.
PIL= pristane-induced lupus
