## Supplementary Table 3 for "Xist ribonucleoproteins promote female sex-biased autoimmunity"

### Sheet: BL6_MFI
	Bead	Mouse IgG	Anti-Mouse IgG	Anti-Mouse IgG Fc	La	Ro	CENPB	EBNA-1	EGFR	U3RNP	HBSAg	U11U12	KU	Nucleolin	PDC-E2	Scl100	POLR3H	PDH	Ro60 bovine	Ro60	RPP14	Scl-70 full	Scl-70 trunc	SmRNP	Smith	ssDNA	TG	TPO	U168	U1A	U1C	RPP25
Buffer	46	78.5	108.75	98	37.25	48	34.5	50.5	34.5	39	39	47.5	25	20.5	19.5	28.5	70.75	73	33.75	38.75	43.25	39.5	36.5	39	45	54	61	37	61.25	33.75	38	476
D221	174.25	19565	16153	23036	57.75	113.5	57.5	104.5	54.25	57.25	59	85.5	41.75	39	44.75	45.75	175.75	62.25	48.25	385	134.75	64	52.25	57.25	58.25	220.75	65	46	67.5	45.5	49	556.5
D222	131	11092.2	9410.75	12847	48.5	69	43	58	43	41.5	53	54.5	27.25	42.75	34.75	34.75	100	64.5	38.5	46.5	61.5	39	40	38.5	46.25	313.75	60.75	45	48.5	37	42.25	378.5
D223	208	19141.2	15470.2	23173.5	48.5	5015	55	76.75	54	66.5	77	64	41.25	43.5	37	42	102.25	73.75	46.5	56	88	62.5	56.5	47.5	59	78.25	71	56	119	45.5	45.25	495
D29	197.75	15639.5	13142.8	18855	57.5	78.25	44.75	57	40	48	46.5	66	31.5	39	36	41.5	216.25	78	42	53	74	167.75	1017.75	51	66	60.5	66.5	41.5	72	115	40.75	455.5
D29 W0	200.25	15384.2	12725	20401	44	40.5	43	56.25	39	44.5	41.5	53.5	29.5	23.25	47	32	80.25	128.5	35	44.25	63	50	42.5	33.25	47.5	47.25	60.5	43.5	66.5	38	35.25	840.25
D33	234.25	20876.8	17054.2	24983.5	61	14608.2	59.25	96.75	69	69.75	64.75	285.75	39	48.75	45.5	55	163.75	89.5	57.5	63.5	92	74	66.5	1374	3295.25	259.5	74.75	61	12341.2	5944.5	122	654.5
D33 W0	232.75	18228.5	14800.5	26123.2	45.5	91.5	55	59.75	35.5	45.25	48	56	24.75	38.75	58	34.75	85.25	68	34.5	44	82	52.25	43.5	32.25	54.25	69.5	64.25	36.5	73.5	37	39.75	848
D34 W0	198.25	17885.8	15677	20275	54.5	81	46.5	73.5	49.75	59	53.25	68	36.75	37	38.25	36	117	50.5	41.5	53.75	87.75	49	54.75	49.5	57.25	111.75	62.5	287.75	74	42.5	45.5	749
D35	238.25	23265	18061.5	28185	50.5	100	43	66	44.25	62	50.25	262.5	58	38	41.75	46	116	99.5	153.75	47.75	77	62.75	54.25	4260	11100	1296	103.75	52.5	7747	28540.2	59.25	635.25
D35 W0	200.25	17724	13060.8	24023.2	46.5	50.5	34.25	50	39.5	41.25	43	49.75	29.5	30.75	32.75	36	69.75	72	38	43.5	70.25	40.5	42	50	52	52	62.5	589.5	56.5	37.5	39	792.5
D37	177.5	18677	14237.5	22073.5	42	121.25	41.5	45.75	40.25	54.5	42.75	52	23.5	29.75	31.25	35.5	82.75	76	38	40.5	69	47.5	40	36.5	48.75	93.25	57.5	45.5	68.75	35.75	40.5	490.75
D37 W0	284	25229.8	19696.8	33907	47.5	96.5	38	49.25	50.5	47	42.25	54	30.25	41.5	31.25	30.25	94	22.75	37	44.5	67.5	55.25	46.5	41	58	52.5	66.5	40	52.75	38	42	950.25
D38 W0	217	20057.5	16491.2	25607.5	47.25	86	35.5	53.75	33.5	55.5	48.75	55.5	34	30.5	36.5	34	83.5	43.25	40.25	47	68	52	47.5	39.75	48	45.5	62	49	62.5	40	36.25	695.75
D40	209.5	16186.5	13027.8	19573.8	59.5	172.75	48.75	79.75	62.25	72	64.25	88.5	43	62.5	84	59	149	81.5	63.25	71	112.75	72.5	58.25	93.5	225	89.25	72.75	69.25	92.25	82.5	60.5	597
D40 W0	232.5	20506.8	16145	28179.5	48.75	37.5	38	48	36.5	50.25	41.75	58	32.25	26.25	33.5	33.25	73.25	51.5	34.5	41.75	58.75	46	38.5	35	52.5	50.25	62	33.5	56.75	33.5	37.5	893.75
D41	227.75	18402.2	15608	23047.5	59	86	56.75	93.5	55.25	66.25	67	75	293.25	48	88.5	47	166.75	87	48.75	54.5	91.5	70	57.5	698.5	4951	78	73.5	52	93.5	3784.5	52	636
D41 W0	249.25	22188.2	19026.5	28666	46.5	57.5	40.5	54.75	47.25	49	51.75	55.75	30.75	32.75	23	31	107.75	51.5	38	43.25	57.25	54	40.5	44.25	53.5	79.25	66	35.5	60.75	34.5	34.5	925.25
D411	259	22073.5	17637.5	27108.2	54	118.5	44.25	60	60	63.25	65.5	70.25	38.5	49	37.75	46.5	10046.5	191.75	48.5	58.75	96.25	64	59	144	175.5	345.5	71.75	50.5	111.5	1715.5	57.75	610
D411 W0	246.5	17666.5	14175.2	28517.2	43.5	40	43.25	59.75	43.5	42	52	45.75	31	29	21.25	29.5	86	65.75	41.75	43.25	55	50	38	38	57	59.75	64	37.5	71.5	33	31	946.25
D413	194.5	14500	11348.2	19760.5	52	1685.5	56.25	145.75	62.25	60.75	65.75	73.25	40.25	41.5	55.5	47.75	118	95.25	54.25	52.5	80.5	61	53.75	1458	2187	115	75	50.5	138.75	12492.5	185	575.5
D413 W0	262.75	24777	17509.2	33196.5	48	36.75	40.75	56.75	37	52.25	40	44.25	29	25.5	198.5	30.75	94	99.5	34.5	46.75	79.25	51	56.5	38.25	47.25	60	69.5	42	43.75	33	36.75	987.25
D414	225.25	18570.2	16386	22125.2	49	162.25	50.5	59.75	49.25	54.25	63	90	33	43	154	41	122.25	112.25	51	47.5	85.25	56.5	59	88.25	147.75	94	69.5	42	331.75	639.75	43	576.5
D414 W0	275.5	25160.8	19233	30859.8	49.75	49	42.5	51	39.5	51.25	45	53.5	35	28.5	26.75	37	78.25	60.75	42.5	43.5	65.5	48	44.5	35.25	65.75	76.5	64.5	40.5	60.25	37.5	39	968
D415	203.25	15299.8	12392.5	19389	44	97.5	40.75	55	42	52.5	49.75	59	32.25	36.5	40.25	37	99	63.5	43.5	42	79.75	48.75	63	46	58.5	64	61.25	44	79	45.5	40.75	539.75
D415 W0	258.25	20257.2	15884.8	27148.5	45	50.75	34.75	56.75	43.25	42.75	41.25	47.75	31.5	28.25	63.5	35.25	77.5	97.5	41.5	39.75	69	55	46.5	40	55.75	51.5	68.25	40.5	64	33	37	793
D416	217	14564.8	11550	18993	48	62.5	45.5	104	45	47.75	61	46.25	36	40.25	29.5	35.5	104.75	100.25	39.25	47	73.5	47.5	59	46.25	54	62.25	65	44.5	62	49.25	38.5	688.75
D416 W0	242	18006.8	12847.2	29004	47	37.5	47.5	46.5	42.5	47.75	54	70.5	29.75	28.75	39.25	30	74	82	36.75	47	81.75	52	46.5	39	52.5	53.75	65.75	39.5	57.5	37.5	43	889
D417	244.25	15177	12402	19249.8	197.5	43334.5	126	197	157.5	116.5	175.5	196.75	125.5	146.75	62.75	155	247	263.25	158.75	170.5	266	109.75	189	1169.5	6035.5	298	158.75	379.75	209.75	1933	158.5	646.25
D417 W0	189.5	15951.8	11247	21371.5	49.5	32.25	42.5	56.75	47	52.5	44	55.5	34.75	34.75	34	35.5	83	82.25	39.75	48.25	68	54.5	46.5	45	65	52.5	57.5	39.75	59	36.5	38.25	642.75
D418	234.5	17573.5	13616	20875.2	59.5	72.5	52.75	62	49.75	58.5	58.5	78	34	38.5	32	44.5	98.5	91	49.5	56.5	72.25	61.75	63	54.75	64.5	60	65.25	48.5	64.25	44.5	51.25	698
D418 W0	198.75	14180.2	10465	20485	52.75	47	42.25	47	36	46.5	45.5	57.75	43.75	34	32	35.5	77.5	70.5	41	52.5	68.5	51.5	44.5	50.75	51	51.25	60	35.5	59.75	40.25	41	757.5
D419	208.5	13100	10379.8	17860.5	48.25	65.25	39	53.75	43.5	47	49.5	53.75	24	39.5	36	36.5	90.5	45.75	38	42	73.75	41.5	53	38.25	49.25	222.25	65.5	41.75	57.75	47	41.25	485.25
D419 W0	250.5	20987	17087.5	26226.2	42	54	43	57.5	40.5	40.75	46.5	51.5	23	27	28	39	104.25	85	34.75	42	72.5	54.5	44	43.25	53.25	64.25	61.75	36.5	45.5	33.75	39.75	907.25
D429	256.75	18242.2	14560	25584.8	43.75	108.5	47.75	69.5	45.5	53.5	52.5	67.25	30.5	34.5	35.75	37.25	123	71.5	44.25	54	84.25	61.75	51	36.25	84.5	116	70	43.25	59	40.5	42	828
D429 W0	209	17721	13403.5	25298.5	44.25	48	32.25	56.5	32.75	39	45	57.5	25	32.5	34.25	33	75.5	51.5	37.25	43.75	61.5	45.25	42.75	37.5	49.5	58.25	62.5	33.5	52.5	36.5	37.5	1017
D43	185	16847.5	13360	19128	63.25	102	56	64.25	53.5	62	58	99.25	41	51.5	47.75	50	150.5	82	51.25	69	96.5	66.75	67.25	284.75	1069.75	102.25	78.5	66.5	951.5	5348.5	63.5	587
D43 W0	252.5	21999.2	17709.5	30075.2	42	78.5	44.5	52.25	41	53.25	52	43.5	27.25	26.5	33.5	34.5	88.5	50.75	36.25	50.75	88.25	47	49.5	37.25	58	62.25	62.75	46.75	57	39.5	41.5	903.5
D431	197.75	13224.5	11136.5	16335.8	64	212.75	46.25	77.5	48.5	60	61.75	100.75	35	45	51.5	47.5	152.25	89.5	52.5	63.5	88.75	73	257	85	198.75	68.75	70.75	43.75	86.75	276.5	54	482.5
D431 W0	199.75	14902	11883.5	23941	51.5	58.75	37.25	39	32.5	46	43	57	30.25	33.5	42.25	35	85	50.5	37.25	45	67.25	50.5	42.75	41.25	54.5	56.5	55	40.5	70.75	37.25	36.25	868
D45	170	17790	13367.5	19336	148.5	483.5	59.25	67.5	59.5	61.75	63	120.5	37	44.75	5231.5	50.5	151.75	87.5	55	61	83.5	64.5	58.5	1081.5	4722.25	209	72.5	77.5	384.5	2671	58	406
D45 W0	240.25	23150.5	18296.5	29548.2	47.5	52.5	40.25	66.5	34.5	50.25	45.5	57.5	31.5	36.25	410.5	35.25	88	99	37	46.5	78.5	52.75	43.75	40.25	48	50	66	40.5	68.75	38.5	41	957
D47	229.5	17930	13170	21478	160.75	169.75	95.25	107	78.5	65.5	84.5	116	52.5	56.25	67.5	65	163.25	76	58.75	66	95.5	74	74.75	156.75	233.25	102	81.5	55.5	115.25	684.75	55.75	430.25
D47 W0	216	21570	16232.2	27618	48	79.5	35.5	47.5	35	47.5	43.75	61	29	29.5	28.75	41	98	70	36.5	45.5	62.5	48	51	42.75	49.25	60	63.25	61.25	47	36.25	40.5	877
D49 W0	261.75	23563	18874.5	30510.2	51.75	76.5	34	62	37.5	50.75	48.75	57.5	31.25	31.5	896.5	34.5	105.25	50	37	47	75.5	50.5	49	42.75	52	56.75	64.5	39	60	38.5	41	802
D54	203.5	20295.5	15972.2	24731.2	53.25	93.5	59.25	89	69.25	64	74.5	84.5	36.5	37.75	41.5	48	231.25	147.75	52.5	58	81.75	61	56.5	2673	10862	149.5	73	57.75	2565.75	3079.25	44.5	627.75
D54 W0	231	20504.5	15491.5	29703	44.75	59.75	34.25	40.5	32	46	44	53.5	22	26.25	29.75	31.25	89.5	67.25	40	45.5	67.5	52.25	45	43.75	56.75	53.5	59.5	41.5	60.5	35	30.5	1015.5
D55	207.5	19081.2	14343	20361.2	57.5	132.25	65	85.25	65.5	57.25	68.25	82	43.5	44	52.25	51.5	142.5	66.5	54	61.75	100.75	88	138.5	4093	10406	328	65.5	50	5206.75	13939	62.5	628.75
D55 W0	231	20474.2	15606	28087.5	41.5	101	36	43	36	46	42.25	61.5	30.5	29.25	94.5	33.5	94.25	55.75	35.75	41.75	83.75	40	41	37	48.25	51	56.75	40.5	68.75	43.75	35	812
D56	239.75	20053	16101.5	25052	55	126.25	45.5	68.25	45.5	59.25	57	82.75	37.5	45.5	35.5	51.25	121.5	73.5	53.5	58.5	160.25	61.5	53.5	47.75	76	135.5	205.5	63	65	51.5	49	548.25
D56 W0	203.5	19463.2	15501.5	23757	52.25	176.5	38.5	57.5	37	50	46.5	48.5	28.5	33.75	69.25	34.25	105.5	48.5	38.5	44	63.5	49	45	36	61	58.25	67.25	41	70	39	38.5	754.5

### Sheet: BL6_SAMPLES
	Tube label	Sample pos	Filtered	Sex	Xist	Dox	Pristane	Cohort
Buffer	Buffer	Unknown1	Control					Ctr
D221	D221	Unknown40	Test	Female	Wt	No	Yes	1
D222	D222	Unknown38	Test	Female	Wt	No	Yes	1
D223	D223	Unknown22	Test	Female	Wt	No	Yes	1
D29	D29	Unknown37	Test	Male	Tg	Yes	No	3
D29 W0	D29 W0	Unknown14	Test	Male	Tg	Yes	No	3
D33	D33	Unknown33	Test	Male	Tg	Yes	Yes	5
D33 W0	D33 W0	Unknown19	Test	Male	Tg	Yes	Yes	5
D34 W0	D34 W0	Unknown28	Test	Female	Wt	No	Yes	1
D35	D35	Unknown23	Test	Male	Tg	Yes	Yes	5
D35 W0	D35 W0	Unknown31	Test	Male	Tg	Yes	Yes	5
D37	D37	Unknown16	Test	Male	Tg	Yes	No	3
D37 W0	D37 W0	Unknown30	Test	Male	Tg	Yes	No	3
D38 W0	D38 W0	Unknown29	Test	Female	Wt	No	Yes	1
D40	D40	Unknown43	Test	Male	Tg	Yes	Yes	5
D40 W0	D40 W0	Unknown25	Test	Male	Tg	Yes	Yes	5
D41	D41	Unknown18	Test	Male	Tg	Yes	Yes	5
D41 W0	D41 W0	Unknown32	Test	Male	Tg	Yes	Yes	5
D411	D411	Unknown9	Test	Male	Wt	Yes	Yes	4
D411 W0	D411 W0	Unknown46	Test	Male	Wt	Yes	Yes	4
D413	D413	Unknown44	Test	Male	Wt	Yes	Yes	4
D413 W0	D413 W0	Unknown10	Test	Male	Wt	Yes	Yes	4
D414	D414	Unknown11	Test	Male	Wt	Yes	Yes	4
D414 W0	D414 W0	Unknown7	Test	Male	Wt	Yes	Yes	4
D415	D415	Unknown49	Test	Male	Wt	Yes	Yes	4
D415 W0	D415 W0	Unknown4	Test	Male	Wt	Yes	Yes	4
D416	D416	Unknown51	Test	Male	Wt	No	No	2
D416 W0	D416 W0	Unknown8	Test	Male	Wt	No	No	2
D417	D417	Unknown3	Test	Male	Wt	Yes	Yes	4
D417 W0	D417 W0	Unknown45	Test	Male	Wt	Yes	Yes	4
D418	D418	Unknown50	Test	Male	Wt	No	No	2
D418 W0	D418 W0	Unknown13	Test	Male	Wt	No	No	2
D419	D419	Unknown5	Test	Male	Wt	No	No	2
D419 W0	D419 W0	Unknown6	Test	Male	Wt	No	No	2
D429	D429	Unknown12	Test	Male	Wt	No	No	2
D429 W0	D429 W0	Unknown47	Test	Male	Wt	No	No	2
D43	D43	Unknown42	Test	Male	Tg	Yes	No	3
D43 W0	D43 W0	Unknown36	Test	Male	Tg	Yes	No	3
D431	D431	Unknown2	Test	Male	Wt	Yes	Yes	4
D431 W0	D431 W0	Unknown48	Test	Male	Wt	Yes	Yes	4
D45	D45	Unknown17	Test	Female	Wt	No	Yes	1
D45 W0	D45 W0	Unknown27	Test	Female	Wt	No	Yes	1
D47	D47	Unknown41	Test	Male	Tg	Yes	Yes	5
D47 W0	D47 W0	Unknown35	Test	Male	Tg	Yes	Yes	5
D49 W0	D49 W0	Unknown21	Test	Female	Wt	No	Yes	1
D54	D54	Unknown20	Test	Female	Wt	No	Yes	1
D54 W0	D54 W0	Unknown24	Test	Female	Wt	No	Yes	1
D55	D55	Unknown26	Test	Male	Tg	Yes	No	3
D55 W0	D55 W0	Unknown15	Test	Male	Tg	Yes	No	3
D56	D56	Unknown34	Test	Female	Wt	No	Yes	1
D56 W0	D56 W0	Unknown39	Test	Female	Wt	No	Yes	1

### Sheet: SJL_MFI
	Bare Bead	Beta 2 Glycoprotein 1	BPI	C1q	CENP A	CENP B	EJ	Fibrillarin	Histone 1	Histone 2A and 4	Histone 2B	Histone 3	HSP 70	HSP 90	Intrinsic Factor	JO1	Ku, p70/80	La/SSB	LKM1	MDA5	MI-2	Myeloperoxidase	MYH6	Nucleolin	PCNA	PDC-E2	PDH	PDIA2	PL-12	PL-7	PM/Scl 100	PM/Scl 75	POLR3H	Proteinase 3	Ribo P0	Ribo P1	Ribo P2	Ro60	Ro60 (bovine)	RPP14 (Th/To)	Scl-70, truncated	Sm/RNP	Smith	SRP54	TG	TPO	Troponin I	U1-snRNP A
Centromere	406.75	894.25	4197	1480.5	31570	32463.5	525	1005	15845.2	10723.2	10837.8	11384	504.25	627	503	779.25	623	343.5	751	630	1033.5	559.25	472	1347.25	392.75	859.25	472.5	1542	604.5	892	6007.5	2543.25	428	707	906.75	397.75	1161.5	1567	1004	3824.5	10143.5	719.25	741.75	678.5	360	467.75	884.25	862.5
D651 0 wks Serum	136.5	192	117	141	186	79.5	161.5	141	188	161	152.5	158	95	106	133	116	104	132	75	119.5	152.5	92	6788	121.5	72	99.5	118	99	146	173.5	108	157	148	139	101.5	144	99.5	133	98.5	205	166	113	105	139	128	111	153.5	129
D651 16 wks Serum	155	445	189	267	381	295.5	690	164.5	350	262	224	217	150	187	582	184.5	145	374	107	170	204.5	2004.5	3696	240	116	220.5	159	157	191	314	162	175.5	205	187.5	316	4646.5	260	219	135	259	306	217	164	251	173	204	209.5	270
D652 0 wks Serum	130	220.5	181	128	214	111	160	153	198	161	148	154	110	119	158	113	92	149	73	123	144.5	72	4707.5	127	89	142	156	117.5	168	171.5	108.5	158	137.5	140.5	110	153	129.5	131	99	504.5	167.5	113	119.5	140	133	111	185.5	161.5
D652 16 wks Serum	110	191	110	221	212	273	436	130	193	165	144.5	141	98	157.5	150	126	95.5	154.5	81	119	149	82.5	3389	143	85	136	176.5	128	147	184	110	147.5	143	137	217.5	10517	707.5	152	111	220.5	170	120.5	148.5	137	139	104	168	135
D653 0 wks Serum	107	154.5	108.5	131	186	132.5	157	118	142	137	121	134	111	125	134	101	93	127.5	75	98.5	155.5	223	5553.5	122	74.5	99.5	125	193	143.5	160	94.5	156.5	141	120.5	82	152.5	94	116	67	186	150	110	141	129	143	102	157	118
D653 16 wks Serum	146	355	146	265.5	300.5	994.5	286	160	259	201	222	184	210.5	160	220	206	449	239	84	162	189.5	224	1861	201.5	99	315	151	107	191	224	146	209	192	164	338	11130	1033	196	153	253	2834.5	158	328	219	159.5	649	209	194
D665 0 wks Serum	103	142	129	128.5	148	121	175	106.5	154	112	109	115	78	123.5	109	154	71.5	109	60	81	137	396.5	5524.5	85	62.5	88	162.5	69	125	143	87	114	122	110	93	120	114.5	119	77	274	131	87.5	91	110	126	203	149	141
D665 16 wks Serum	102	197	99.5	495.5	196.5	651.5	580	118	146	119	117	122	147	146	142.5	96	142	138	78	93.5	154	75	2374	119	75.5	139	177.5	71	245	168	102	147	125	136	738	3425	1467	128	222.5	174.5	171	120	133	117	140.5	106	145	119
D666 0 wks Serum	104.5	272	99	126	146	71	99.5	101	133	109.5	91	118	82.5	117	291.5	78	64	125	62	87	126	217	3979	107.5	61	93	124	66.5	143	145.5	80	108	111	104	94	117.5	79	109	70	177.5	127.5	91	204.5	86	112	83.5	134	87.5
D666 16 wks Serum	135	176	136	156	225	112	1152.5	147	178	189	155.5	156	110.5	131	147	114.5	107	151	80	121	160	411	5143	157	123	1025	193	90.5	181	198	124	148	148	140.5	144	7925.5	245	147	99	218	164	163	515	136.5	132	166	201	142
D667 0 wks Serum	125	173.5	119	129	201	87	129	149	175	148	145	145.5	95	114	159	136.5	107	133.5	69	112	171	112	5159.5	124	86.5	170	133	83	218.5	158	101	152	150	140	132	160	102	126.5	91	235	164	107	106	131.5	124	548.5	172	119.5
D667 16 wks Serum	114	457	115.5	781	273.5	535.5	232.5	122	381	276	226	239	108	177	132.5	120	6413	319	89	152	185	97	2270.5	282.5	95	3937	182	103	216.5	312	136	163	163.5	154	1515	10564	3790	247	766	189.5	483	189	110	253	135.5	163	162	182.5
D668 0 wks Serum	134.5	211	169	176	194	84	131	151	208	182	142	175	125.5	155	141	119	115	151	77	123.5	178.5	91	7004	149.5	91	117	124.5	92	152.5	199	116	164.5	148	151	101	170	96	140	113	178	166.5	127.5	145	151	135	118.5	174.5	135.5
D668 16 wks Serum	162.5	178	157	165	211	85	142.5	164	194	176	147.5	168	131	189	133	1233.5	122	224.5	82.5	145.5	188	119	6327	135	98	113	134	108	191	187	125	193	191	178	97	169	131	169	105	312	167.5	129	122	134	149	121	220	142.5
D669 0 wks Serum	133	189	132	138	191.5	92	427	143	165	131	138	149	110.5	135	141	144	100	156	82	129	162	88.5	4662.5	104	98	108.5	114	103	134	181	98.5	149	137	125	95.5	143	113	130	95.5	161	161	125	107.5	127	142	164	167	143
D669 16 wks Serum	136	225.5	208	1012	294.5	274	395	264	216.5	207	198	200	123	170	225	269	151	237.5	111	355	177	154	5247	138.5	135	135.5	168	113	496	249	172	430.5	156.5	138	169	4094	149	157.5	122	220.5	272	130	105	192	143	102.5	178.5	173.5
D670 0 wks Serum	116	190	135	142	212	95.5	130.5	159	182	154	138	141	136	139	139	108	98.5	131	70	125	146	80	6749.5	112	610	601	125	106	173	168	105	152	162	140	99.5	146	157	141	84	336	166	120.5	125	129	148	114	188	248
D670 16 wks Serum	144	191	147	153	211	100	145	153	201.5	176.5	152	166	285	136	147	164.5	114	147	81	143.5	170	85	3345.5	154.5	112	113	140	100.5	172	186	129	161	170	145	113	164	144	159.5	106	298	171	133	119	144	158	121	220	148.5
D671 0 wks Serum	252	266	103	141	188	305	128.5	209.5	177	151.5	125	136	207	302	140.5	129	141	192	73	293	368	103	4092	185.5	285	119	253	321	240.5	215	317	314	325	254	344	286	287.5	329	301	435	200.5	241	205	173	361	303.5	291	166.5
D671 16 wks Serum	120	1468.5	117	213	246	311.5	108	120	209	190	189.5	164	223	143	178.5	122	108	210	104	179	173	83.5	2276	216	83	119	151.5	122	196	219	110	161	160	143	1036	5774	2386.5	136	229	181	191	2347	2442	162	132.5	96	175	1565
D703 0 wks Serum	127	159	121.5	138	158	84	124	148	165	142	122.5	138	111	123	140	90	86	170	65	116.5	150	84.5	4618	126	87.5	117.5	131	84	155	163	99	144.5	142	135	97	138	91.5	121	85	187.5	135.5	106.5	100	133	120	125	156	134
D703 16 wks Serum	104	161	97	171.5	146	140	1264	124.5	150	127.5	114	122	111.5	276	129	187.5	89	289	58.5	100	130	76	3360	102.5	99.5	108	126	71	151.5	206	89	142	133.5	123	100	150	87	135	323	151	478	99	81.5	114.5	123	299.5	152	283
D706 0 wks Serum	127	176	129	152.5	187	96	149	148	182	151	125	139	113	133	148.5	114	97	156.5	78	119	151.5	209.5	3811	112	116	115	137	368.5	148	183	104	152	141	149	101	147	102	142.5	106.5	232	141.5	118	106	139.5	143.5	143	177	132
D706 16 wks Serum	113.5	183	119.5	211	204	118.5	116	140.5	170	139	125.5	124	194.5	635	255	140	95	130.5	72	114.5	156	76.5	888	104	82	136	121	127	137	180	103.5	162.5	138	124.5	255	4989	613	130	91	220	158	101.5	93	122	137	624.5	159	119.5
D708 0 wks Serum	110	166.5	114	130	168	86	2938.5	126	149	139	113	124	105	121	131	167	84	149	66	100	148.5	62	3606	108	76	97	127	75	137	162	90.5	133.5	141	122	92	131	93.5	129	78.5	191.5	124	91	101	112.5	121	100	145.5	116
D708 16 wks Serum	121	259	163	388	325	122	134	122	238.5	231.5	198	182	96	167	194	116.5	104	211	94	124	175	86	3391	169	89.5	257	289	86.5	199	212.5	145	143	158	140	1504	8429	4108	143	409	245	216	183.5	101	164	138.5	118	166.5	642.5
D710 0 wks Serum	126.5	175	113.5	164	170	101.5	118	138.5	162	147	123	153	124	146.5	131	109	93	194	72.5	134	232.5	2512	3653	121	94	111.5	146	91	156	182	107	151	155.5	132.5	113	150	125	144	90	182	137	115	134.5	132	142	142.5	184	246
D710 16 wks Serum	111	209.5	94	208	208	273	100.5	138	223	166	164	143	104	130.5	357	93	86	112	71	137	158	85	1405.5	114.5	74	105	128	97	154	202	107	136	141	120	1431	5319	2745	128.5	262	157	245	139	84	111	130.5	93	137	166
D711 0 wks Serum	128.5	143	112	141	151.5	80.5	121	133	158	126.5	120	136	161	128	146	94	85	145	107.5	106	153	313.5	5911	118.5	89	106	124	85	145.5	168	97	144	147	131	88	144	103	125.5	89	163.5	125	101	93	124	117	121.5	167	120
D711 16 wks Serum	137.5	174.5	133	191	190.5	100	127	140.5	201	176	158	171	158	171.5	129.5	150	95	136.5	86.5	139.5	162	204	6882	110	87.5	116	124	89	170	250	106	170	147	318	99	182	119	135	88	204.5	167	117	112.5	140	137	140	180	147.5
D712 0 wks Serum	134.5	208	214	144	172.5	81.5	643.5	128	156	150	121.5	133	104	133	131	213	89	1993	83	112.5	144	68.5	3578	118	83	104	115	144	139	179	106	140	146	136	105	217	197	127	90	567	132	110	97.5	124	151	104	205	132
D712 16 wks Serum	136	248	228	152.5	188.5	88	142	144	197	169	161	160	124	135	139	567	108	173	88.5	116	167	161	5986	169.5	90	125	120	145.5	152	193	141	153	169	167.5	126	176	290	145	106	720	158.5	117	120	146.5	131	155	250	140.5
D739 0 wks Serum	123.5	157	129	124	164.5	75.5	122	124	154	128	109	124	108	121	115	90	85	146	66	98	136.5	95	3128	102	86	107	111	107	152	157.5	93	131	127	121	94	132	103	124.5	77	228	131.5	97.5	101	112	128.5	112	158.5	124
D739 16 wks Serum	169	410	198	253	337.5	181	162	181.5	290	256	228	226	146	185.5	198	178	131	199	108	175	214	284	6203.5	253	113	10777.5	354	276.5	256	252	180	221	218	183.5	168	213	200	211	123	454	252	158.5	147	201	171.5	132	267.5	173
D740 0 wks Serum	99	150	98	113	127	106	101.5	116	147	111.5	104.5	118	96.5	165	115	78.5	79	122	69.5	91	130	92	4321	80	83	95	124	71	133	144	81	127.5	136	115	133	127	87	121.5	70	154	123.5	89	112	103.5	122	97	151	107
D740 16 wks Serum	140.5	216	148	174	221	106	132	157	200	175	155	164	121	170	185	206	120	178	80.5	135	182	601	6618	147	301	117	181	101	172	185.5	116	181	169	157	117	166.5	144	139	106	251	168	126.5	126	148	164	287	212	138
D741 0 wks Serum	132.5	220	147	175	186.5	99	127.5	153	178	161.5	143	153	134	140.5	151	127	124.5	172	93	136	159	79	6723	141	97	122	137.5	115	159	183	127	157	168	143	108	158	129.5	133	100	241	147	130	118	139	144	122	192	138
D741 16 wks Serum	138	338	159.5	158	198	86	157	150.5	207	182	150	166	118	481	155	184	114	143	78	130.5	167	77	7364	121	94.5	121	149.5	103	186	180	112	154	147.5	136	111.5	161	134	141.5	98.5	219.5	156.5	106.5	118.5	141	158	2288	174	141
D742 0 wks Serum	114	142	99	120.5	147	125	90	127	153	125	115	122	96	120.5	129	82	84	124	69	104.5	129	143	4811	102	69	81	110.5	60	138	143.5	88	124	127	114	88	129	87	118	86	145	113	97.5	90.5	104.5	124.5	98	137	205.5
D742 16 wks Serum	133	212	157	210.5	214	122	433	144	178	164.5	148	155	118	204	142	188.5	122	1429.5	81	336.5	164	563	3812	178	106	128.5	155	275.5	204	320	193	193	159	140	459.5	9984	1348	154	172	232.5	193	126	115.5	141.5	159	295	177	150
D743 0 wks Serum	108	160	94	127.5	145	72	621	129.5	159	129	105	121	94	112	118	92	81.5	109	61.5	88	133	74	1883.5	99.5	76	93	118.5	78.5	138.5	155.5	82	135	124	123	89	133.5	89.5	99	80	224	124.5	96	86.5	108	130	95	167	107.5
D743 16 wks Serum	165	279	173	237.5	289.5	160	165	173	246	193	206	190	153.5	242	1191	285	651	1843	107	178	193	93.5	4077	179	111	129	206	133	195.5	247.5	186	189.5	199	227	2159.5	11949	4466	227	446	422	194	217.5	192.5	242.5	149	214	196	5492.5
D744 0 wks Serum	109	156.5	105	115	140	77	100	126	150	116	115	129.5	93	112	118	74	78	148	62.5	87.5	134.5	75	2673	89.5	68	96	113	69	133	147	84	117	123	107	84	135	78	118	79	144	127	96.5	99.5	131	120	101.5	149	105
D744 16 wks Serum	107	179	127	197	177.5	100.5	127	116.5	173	152	125	149	101.5	161	306	98	225	139	88	109.5	153	78	6229	87	82	140	116	75	146	240	107	244	130	337.5	1571.5	7277	2996	122	265	209	166	125	105	119	125.5	103.5	164	184
D745 0 wks Serum	132	227	145	331.5	188	103	1145	149	178.5	151	123	157	129	152	184	108	107.5	157	83	140	168	72	3316	125.5	95	159	144	73.5	158	194	112	155	146.5	142.5	107	154.5	108	151.5	87	178	140	123	95	123	142	124	175	149
D745 16 wks Serum	227	1086	211.5	3217	714	479	282	195	966	692	573	591	178.5	285	725	199	158	684	157	303	261.5	162	3336	699	151	10579	403	239.5	273	405	263	294.5	316.5	280.5	3651	17396	5986.5	256	941	538	703.5	1647	3487	494	239	174.5	366.5	527
D749 0 wks Serum	115	154.5	115	125	157.5	75	100	132	164	121	101	126	100	120	129.5	89.5	75.5	123	64.5	92.5	144	84	3562	93.5	68.5	88	124	83	142	144	93	133	128	119	95	135	89	126	80	206	121	103	96.5	108	118	105	156	104
D749 16 wks Serum	149	425	122	164	273	496.5	126	169	200	167	149	159.5	132	166.5	1187.5	140	104	150.5	84	143	163	85	1163	137	108	109	144	110	226.5	208	150	186	187	175	199	4162	327	194	107	249	253.5	147.5	152	132.5	134	271.5	191	151.5
D750 0 wks Serum	113	167	112	133.5	175	82	755	137.5	163	141	125	135	102.5	119	139.5	100	98	133	71	109	151	84.5	7874.5	111.5	87	99	110	99.5	142	158.5	96	143	135	132.5	89	141	108	131	89	170	151	106.5	107	123	143	120.5	161	127.5
D750 16 wks Serum	107	164.5	155.5	137	180.5	78	111	125	152	129	128	140	95	128	123	116.5	91	112	75	104	128.5	117.5	3661	96	71	93	108.5	105	129	165	111	130	129	126	98.5	136.5	127	106	72	345	513	87	91	124.5	126	85.5	201.5	124.5
D753 0 wks Serum	119	169.5	123.5	374	193	95.5	121.5	147.5	171	139	135	135.5	102	144.5	131	104	88.5	143	74	109	156	68.5	5987.5	121	77.5	124	114	92	142	160	101.5	144.5	136.5	144	92	142	107.5	120.5	90	224	152	110	95.5	123.5	130	127	172	124
D753 16 wks Serum	143	229	169	292	294	606	498	170.5	242	232	241	186	145.5	222	243.5	447.5	132	175	115	1494	186.5	111	2087	157.5	106	552	239	291	318.5	384	201	370	205.5	168.5	2129	13418	5879.5	185.5	538	266	318	181	125	167	138	166	186.5	175
D754 0 wks Serum	117.5	160	102	139	164.5	78	105	119	151	129	109	118	102	113	212	94	83	150.5	64	96.5	136	63.5	6087.5	111.5	78.5	98	116	68	141	159.5	99	134	119	121	89	130	110	117	81	226	126	90	90	105.5	123	149	149	133
D754 16 wks Serum	113	160	123	165	153	93.5	141	112.5	163	140.5	123	126	92	140	639	95	87	120	63	86	129.5	217	5171	93	73	105	146	93.5	218	143.5	98	130	134	120.5	93.5	125.5	113	121	78.5	253	124	95	98	103.5	121	324	150	127
D795 0 wks Serum	100.5	152	91.5	134	150	74	137	114	144	109	99	104.5	95	103	118	79	68.5	105	67	74.5	132	132	8116	74	67	191	117	72.5	124	170.5	80	118	129	103	91	116	67.5	110.5	80	165.5	117.5	100.5	85	91	112	81	127.5	94
D795 16 wks Serum	106	185.5	87	178	155	111	103	116	150	116	115	127	85	109	123	80.5	107	128.5	63	98	141	63	5062	91.5	66	93	133.5	68	153	155.5	95	128	131	113	91.5	132	90	119	95	153.5	346	95	170	106.5	129.5	80	142	102.5
D796 0 wks Serum	98	150	191	129	153	75	105.5	124	140.5	125.5	113.5	130	112	150.5	133	89	72	127	66	91.5	156	73.5	4324.5	94	77	90	114	72	134	160	93	126	133	113	88	125	94	126	79	274	129	91	85.5	92	113.5	170.5	163	339
D796 16 wks Serum	113	163	111	114	167	81	280	120	167.5	131	113	123	101	112	119	87	81	123	74	92	128	69	4729	88	70	89.5	114	78.5	185.5	151	83	128	125	117	84.5	127.5	82	117.5	82.5	196	122	91	88	97.5	129	117	149.5	109
D797 0 wks Serum	115	177.5	122.5	117	175	79	120.5	139	164.5	140	125	139	115	128	157	95	92	125	71	108	157	72.5	8832.5	108	78	107	119	79.5	148	162	102.5	146	150	140	89	135	92.5	132	89	216	145	105	105.5	107	130	97	161	162
D797 16 wks Serum	117	184	106	200	166	110	156.5	127	168.5	151	131	148	116.5	115	149	133	91	147	67.5	116	151	72.5	4282	106	78.5	95	124	105	146.5	159	100	135.5	135	128	100.5	148	97	125.5	81.5	183	304	105	92.5	107	129.5	122	165	147
D800 0 wks Serum	105	185	109	142	171	80	497	125.5	159.5	131	129	125	107	131	139	86.5	99	122	77	98	147	69.5	8968.5	95	70.5	103	124	75	175	170	98.5	132	144	119.5	92	130	91	127	80	240	141.5	97	108.5	106	120	109	161	113
D800 16 wks Serum	152	201	121	143	283.5	91.5	152	180	185.5	156	159	153	125	143	167	121	292	153.5	85	143	157.5	121	4530.5	119	110	100	131	114	142	218	145.5	182	183	162.5	141.5	171.5	159	194	117	282.5	170	153	128	144	156	141	199	152
D801 0 wks Serum	143	209.5	148	152	230.5	116	148	457.5	204	198	162	183	129.5	185.5	159	130	123	153	70	139	185	84	9051	130	103	133	176	241	184	198	135.5	189	168	153	110	173	115	152	116	309	168.5	159	292	147	147	163	204	216
D801 16 wks Serum	113	171	99	162	177.5	194	94	114	156	137	130.5	127	96	128	123.5	100.5	70.5	132	62	84	160.5	66	764	96	74	93	114	78	128	164	86	128	135	123	597	9561	2077.5	130.5	167	159	148	111	83.5	102	120.5	87	166	102
D804 0 wks Serum	106.5	147	94.5	148	152.5	76	92	129.5	153.5	118.5	114	142	96	198	146.5	93	78	126.5	63	128	126	72	2386	97	78	134	117	78.5	133.5	158	85.5	138	140	139	89	142.5	82.5	118	84	155	139	93	91	110	129.5	91	155	115
D804 16 wks Serum	122.5	223	113	469	272	704	101	190	230	182.5	168.5	166	119	144	147	166	111	168	84	165	174	77	1245.5	153	84	108	130	95	249	270.5	129	158.5	163	145	1800	11578	4497.5	164	396	190	235.5	168	100	173	135	160	177	168
F100 W0	171	202	128	276	195	221.5	156	190	265	211	290.5	429	145	181	166	146.5	118.5	164	78	129	217.5	125	3323	159	184	132	585	83.5	155	214.5	165	217	3417	182.5	135.5	166	130	194.5	155	227.5	475	176	325.5	147.5	191	283	196.5	181
F100 W16	284	349	365.5	659	555	908.5	294	307.5	520.5	440	683	1158.5	251.5	379.5	425.5	340	214	327.5	176	355.5	383	1272.5	1018	284	331.5	241	1654.5	756	1167	293	730	542	1007	417.5	366.5	28454	2034.5	387	393.5	538	900	339	226	274.5	316	303	352	625
F113 W0	174	202	234	214.5	187	141	403	223	214	167	187.5	290.5	145.5	171	963.5	167	129	159.5	85	133	212	255	3135	150.5	197.5	125	245	107.5	177	189	309	181	3740	192.5	126.5	190.5	138	207	167	385	547	181	249	161	328	165	211	159
F113 W16	161.5	186.5	171	206	205	137.5	198.5	368.5	191.5	166.5	192	373.5	132	163	173.5	213	143.5	153	97.5	121	186	132	7752	131	167	139	584	91.5	174.5	196	154	208	896	163	156	6647	121	184.5	140	226.5	287	177	126	133.5	179	155	188	146
F120 W0	141	473	215.5	203.5	166.5	112	206.5	157	185	145	150	255	106	136.5	167	131	97.5	133	67.5	111	157	209	7295	115	146	203	211	104	122	190	322.5	157	3140	145	114.5	155	104	160	112	413.5	191	135	124	124	161.5	131	164.5	123
F120 W16	313.5	393	263	1310	655	683	718	299	362.5	333	360	803	453	462	397	364	296.5	280	124	283	2301	815.5	4239	388	250	353	784	164	620	367.5	577	514.5	1110	420	246	17434.5	625	3092.5	2579	442	559	24903	20459	282.5	517	435.5	260	9608
F61 0 wks Serum	101	147	92	114	156	79	91.5	111.5	140	122	105	123	99.5	103	133	88.5	77	118	60.5	84	132	76	3237	93	69	96	99	64	152	136.5	80	129	131.5	103.5	83	130	88	122	68	200	180	107	153	94	114.5	145	154.5	93
F61 16 wks Serum	125	1172.5	185	602	474	441	184	162.5	495.5	513	310	344	292	213	168	213	124	383	97	140.5	190	256.5	8848	394	84	334	149	98	213	319	144	150.5	170	154	2389	26013	6529	248.5	646	254	658	157	114	307.5	300	132	195.5	202
F67 0 wks Serum	118	169	90	193	158	79.5	241	136	173	141	131	140	99.5	139	1361	105	86	149	66	92	139	65	3846	115	81	93	114.5	74	272	180	93	129	135.5	126	100.5	130.5	88	124.5	81	161.5	151	105	117	119	130	109	158	139.5
F67 16 wks Serum	505.5	923	467	850	1269	464	352.5	351.5	894	781	598	450	735	794.5	310.5	461.5	237.5	618	204	1317	589	260	4392	996	293	489	413	576	616.5	495	465	1398.5	1164	660	863	13163	2790	1323	684	1823	508	7330.5	6793	473	364	342.5	578.5	4376
F74 W0	143	148.5	140	199	160	108.5	111	138	173	139	124	265	102	126	144	111	91.5	148	64	105	155.5	151	2274.5	118	138.5	255	874	77	150	177	172.5	143	2666	129.5	114	155.5	94	157.5	115	253	166.5	132	116	101.5	152	146	171	113.5
F74 W16	188.5	249	185	1102	468	206	228	1438	288	257	331	843	174	271	244	209	176	222	376	250	230	313.5	905.5	246.5	197	183.5	3795	111.5	242	247	315	340	893.5	223.5	272	21123	1728	389.5	270	365	411	214.5	162	179	364	238	227	1038
Histone	460.75	781.75	1151	3244	6504.5	1733	522	4556	1838.5	914.5	3481.5	1666.75	532.5	671.25	412.5	661	1260.25	2011.25	408.5	4713.25	1050.5	454.5	4396.25	779.75	813.75	686.25	1093.25	3600	997.75	981.75	2848	9074.25	597.5	742.75	795.75	8255.75	1477.25	30778.5	27260.8	3469.75	1731	11877.8	13380.8	773.5	896	745	1359	4915
Jo1	507.5	618.25	3386.25	3117.25	1836.75	426.75	591.75	784.25	524.5	614.5	563.5	810	602	422	357	70207.8	466.5	334.5	1688.5	588.25	325.5	445	2914.25	557.75	405.5	291.25	421	2280	892.25	609.5	3230	1440	521	727	941.5	411	955.25	1008.75	691	4499.5	547.25	709.5	670.75	514.25	385	296.75	733.75	519.25
La	298.25	416.5	3615	575.5	1380.25	512	8741	1838.25	401	487.25	363.5	704	316	609	565.25	440	376.5	31644.8	882	644.5	353.5	272.5	859.75	391.75	566	260	547	2123.5	642.5	528	7288	1020.25	609.5	505.5	855.75	533	883	15654.5	12244.2	5268	1498	963	1885.25	439.5	869	446.25	1788.5	503.5
M100 W0	153	198.5	161	197.5	188.5	128	152.5	186	212	163	157	298	124	128	164	137	113	163.5	75	109.5	180.5	133	2663	127	172	205.5	554	84	161	198.5	156	170.5	2746	159.5	108	186	103	172	110	226	198	163	137.5	132	1727	136	200	241.5
M100 W16	172	222	395.5	1029	209	159	303	202.5	581	293	3772	435.5	135	178	209	178.5	200	170	93	151	223	4100	2940.5	155	180	148	217.5	127.5	231	283	725	226.5	3084.5	169	127	181	141	217	404	413.5	1199	170.5	204	156	244.5	3812	263.5	186
M101 W0	194.5	225	217	221	236	218	164.5	250	252	192	226	349	140	169	201	195	158	219.5	80	146	192	3653.5	3347	168	216	214	684	110	151.5	236	321	207	3561.5	183.5	141	217	146.5	222	167	266	269.5	180	163	181	202	170	231	191
M101 W16	150.5	213	161	382	216.5	220	1996.5	204	234	199.5	179	438.5	134	174	185	422	121	168.5	86.5	126	188	941	2817.5	139	183	135	5019	91	178.5	271	162	221	3180.5	163	125	176	116	189	138	204.5	330	143	139	145	173.5	237	206.5	365
M102 W0	149	186	404	200	5077	123	117.5	176	208	137	151	265.5	116	139	166	125	111	157	69	110	156.5	230	2679.5	134	154	109	708	255	208.5	177	893	169	2482	147	125	145.5	129	164	123	543	251	143	122	138.5	170	495.5	210	278
M102 W16	163	234	359	258	310	167.5	172	267	241	193	209.5	332	164	163	335	159.5	126	181.5	104	136	201	199	2793	171	200.5	267	533	137	209	993	783.5	204	2649	165	148	190	148.5	226	151	476.5	251	188	150	175	183.5	5600.5	224	199
M103 W0	138.5	174	314	165.5	169	116	215	165	184	145	150	285	133.5	135.5	167.5	125.5	100	146	77	99.5	162	243.5	3127	117	160	116	547.5	83	178	174	609	154	3144	131	147	178	119	174	129	1217	193	133.5	130	137	156	164	203	220.5
M103 W16	167	220	378	234.5	247	167	193	281	285	204	208	412.5	146	158	185.5	200	138.5	190	75	141	203	4191	3004	168	205	152	1742	136	191.5	228	718	182	3476.5	179	153	187.5	153.5	212	212.5	2429	244	189	165	192	174	197	264	455
M110 W0	150.5	169	162	167	179.5	114	149	162	183	140	156.5	235	114	138	149	132	91.5	147	70.5	104	147.5	166	3435.5	117.5	144	323	207	89	179	206.5	202	153	3558.5	137	175	156	101.5	174	135.5	260	190	133	128	122.5	156	168	170.5	129
M110 W16	175.5	552	295	964	302	271.5	236.5	251	265	197.5	245	460	163	262.5	234	460	533	212	130	164	219	588	3039.5	247	212	213.5	548	183	229	258	438	413	3506	184	251	19863	1207	320	307	354.5	1057	238	183.5	177.5	206	322	209	333
M111 W0	150	332	168	213	196	132	142	203	207	160.5	169	371	132.5	152	171	137.5	119	155	79	118	168	181.5	2926	471	170	128.5	2474.5	79	147	185.5	226	176	3326	153	137	165.5	114.5	173.5	139	240	449	167	139.5	143.5	154	142	187	159
M111 W16	186	252	520	323	242	222	214	272.5	298.5	220	354	723.5	162.5	228	196	190.5	194	196	152	251	234	736	3168	198	227	178	3370.5	1037	244	243	1032	317.5	3748	208	133	226.5	181.5	250	179	650.5	319	205	173	196	253	224	267.5	194
M112 W0	129	170	224	180	170.5	162.5	147.5	140	175	143	194	550.5	114	150	160	115	88.5	178	77	94	153	157	3416.5	122	138	109.5	8920.5	67	134.5	168	350	162	4005	130	126	151	108	168.5	113	322.5	187	124	133	122.5	157	134	169	135
M112 W16	158	234	197	412.5	235	174.5	162	224	236	188	245	370	153	168	190.5	4891	151.5	188	104	147.5	987	207.5	3050	159	178	142	344	97	173	242.5	269	210.5	3714.5	217.5	167.5	10885	638.5	474	204	282	466.5	178	144.5	166.5	336	149	198.5	263
M113 W0	132	158	158	178	165	113.5	153	140	175	141	133	227	103	146	132	116	96	129	73	97.5	147	152	3110.5	108	134	105	215	67	125	192.5	192	167	3345	137	130.5	162	108	177	109	234	163.5	125	122	117.5	167	121	158	109
M113 W16	157	215	170	248	209	170	158.5	233	216.5	189	195	301.5	143	202	181	158.5	124.5	200	94.5	132.5	223	1011	2840	153	196	153	261.5	108	174	225.5	215	179	3439	164	123	186	129.5	208	151	251	216	179	153	182	178	1134.5	297	162.5
M114 W0	137	154	560	185	176	116	143.5	141	199	139	168	381	116	124	148	124	92	131	71	103.5	159	166	2939	139	169	108	1248	111.5	125.5	201	1178	165	3206.5	137	113	159	136	170	128	594	186.5	174.5	569.5	125	165	327	181	177
M114 W16	160	177	124	198	181	130	140	193.5	227.5	162	173	271	120	162	150	139	119	163	78	117	172	1566	2719	140	165	123	186.5	359.5	154	218	152	187	2821	154	111.5	171	116.5	183	122	207	208	134.5	137.5	146.5	167.5	148.5	177	141
M115 W0	140	181	188	185	176.5	202	151	181.5	202	162	163	253	123	136	167.5	141.5	102.5	152	76	102	161	165.5	2635	128.5	160	117.5	210	85	137	214	263	164	3030	147.5	116	180.5	122	172	111	253	220.5	150	132	143	178	139	183	143
M115 W16	166	259	676.5	354	210	163	171	273	259	226	255.5	447	153	191	213	174	150	178	85	139	228	161	2891	154	203	149.5	276.5	132	192.5	260.5	1646.5	191	3435.5	172	117	201	174	238	158.5	619	294	222	396	188	183.5	211.5	250	181
M124 W0	143	156	152	181.5	171.5	107	351	142	190.5	135	142.5	263	113.5	130.5	146	120	142	144	73	102	172	254.5	2907.5	118	144	144	905.5	91	133	171	221	165	3449	143	114	149	103.5	168	116	223.5	170	130	125	119	154	138.5	158	228
M124 W16	170	204	166	273	207	352	220	181.5	215	183.5	195.5	374	140	180	171	148.5	130.5	190.5	90	147	235	17824	2227	142	173	331	1025.5	86	178	223.5	253	413	2410	183	139	220.5	142	228.5	158	273	230	168.5	132.5	140.5	184	156.5	198	167.5
M131 W0	138.5	156	332.5	180.5	173.5	102	109.5	139	182	128	142	235	119	117	148	107	99	127	76	100	154.5	160	2771	111	156	99	251	84	127	181	573	146.5	3165	163	141	190	103	167	116	714	166	135	139	111	166	117	194	506
M131 W16	155	247	347	334	240.5	171	317	214	250	188	233.5	373.5	157	179	705	298	869	176	87	149.5	208	369	2212	156	194	148	240	150	187.5	271	501	205.5	2211	167	123	15634	209.5	220	170	441	1482	259	158	164	752	289	226.5	206
M132 W0	134.5	201	543.5	178	179.5	122	118	223	209.5	162	166	314	112.5	166.5	263	124	96	151	74	98	187	128	2965.5	118	252	136	542	107.5	136.5	193	1318	168.5	3781	152	127	166	133.5	191	136	864	196	144	119	128	169	141	198	145
M132 W16	145	180	275.5	220	191.5	128.5	233	158	202	163.5	161.5	402.5	126	168	218	133	110	163.5	84	127.5	155.5	960	885.5	138	162.5	128	1929	208	152	204	521	221	816	152	192	8461	1573	189	168	281	423.5	156	122	142	207	167	181	294
M133 W0	145.5	180	218	182.5	180	123	210	184	206	160.5	157	231	118	158.5	168.5	134.5	106.5	151.5	80	119	163	2081	2327	127	167.5	114	202.5	89	168	179	303	180	2872.5	141	117.5	171	114	171	130	325.5	194.5	129	120	135	169	147	178.5	152
M133 W16	175	223	174.5	548	333.5	193	337.5	215	231	198.5	185	541	152	201	422.5	206	163	184	120	164	181	3134	619	150	197	160	2637	633	171	276.5	186.5	482	541.5	199.5	243	10719	1479	220	223.5	271	1036	200.5	144	212	298.5	314	220.5	422
M221 W0	180	243	334	242	222.5	204	178	277	251	202	230	388	151	170.5	201	177	144	196	79.5	135.5	227	1675	3224	176	269	154	526	129.5	205	271	683.5	196.5	3793	170.5	145.5	196	150	206	161.5	468	259	186	191	199	202	197	234.5	179
M221 W16	159	243	201.5	214.5	207	161.5	216.5	245	235.5	200	200.5	525.5	149	217	205	164.5	141	201	94	139.5	192	313	3042	149	213.5	255	3269	110	375	305	332	210	2544	171	135	261	120	217	177.5	278	342	168	147	175	177	184	239.5	166
M50 0 wks Serum	117	163	108	120	172.5	75	118.5	136	158	153	131	137	105	404	140	96	94	127	74	114	154	66	4726.5	97.5	80.5	97	125	78	145	153	85.5	144.5	139	126	92	156	87	118	84	165.5	150	102	99	101	122.5	101	171.5	132
M50 16 wks Serum	139	179	105	197	163	103	101	123	156.5	131.5	108	126	99	152	124	99	75	143.5	64	127.5	149	81.5	1246.5	106	91	161	199	102	128	142	116	176	149	166	100	301	105.5	166	93	172	151	112	97.5	99.5	129	88	182	150
M51 0 wks Serum	119	173	103	124	189	84.5	129	156	166.5	149.5	130	150	123	140	133.5	133	115.5	125.5	71	106.5	150	66.5	5878.5	116	78	101	120	101	134	190	93	143	129	115	91	148	92	122	80	173	162	98.5	110.5	116.5	131.5	150	177	122
M51 16 wks Serum	152	249	176	213	318	140	161.5	172	240.5	190	176	185	130	224	174.5	183	133.5	184	93	154.5	199	89	2114.5	170	216	134	180	163	185	225.5	149	186.5	169	160	142	1569.5	158	229	215.5	331	279	169	273.5	178	151	359	208	172.5
M52 0 wks Serum	131	201	149	153	160.5	78.5	121	140	171	139	121.5	149	89	141.5	136	117	84.5	129	70	110	155	89	4060	100	75	106	123.5	89	159	164.5	115	143.5	132	135.5	98	145	120.5	132	87	333.5	152	135	173.5	112	123	116	160	114
M52 16 wks Serum	118	211	94	134	157	92	162	137	154	134.5	127.5	142.5	109	143	146	113	96	142	75	107	140	77	5588	120.5	84	93	159	72	147	333.5	95	160	150	135	109	139	86.5	148	116	182	143	109	159	122	133	1342	162	126
M60 0 wks Serum	118	178	117.5	134	158	80	203.5	145.5	173	156.5	121	149	110	127	129	102	95	144	66	107	158.5	73.5	3194	111	88	120.5	127.5	83	134	455.5	92	138	140.5	123	90	147	108	127	76	202.5	152	103	99	118.5	142.5	121	157.5	123
M60 16 wks Serum	142.5	284	180	264	287	147	204	156	270	225	261	207	124	447	3020.5	234.5	163	176	111	229	179	86	6919.5	163	115	157	149	120.5	341	259	167.5	190	190	179	3683	16109	6988.5	155	669.5	321	220	235	156	357.5	175.5	116	206	277
M61 0 wks Serum	112	180	90.5	153	155	76	100	113	189	139	155	136	83	296	115.5	94	93	149	64	100.5	145.5	80	5389.5	135	68	121	123	67.5	133	147	86	131	148	154	107	140.5	95	123	84	190	154.5	97	98	118.5	120.5	98	147	104.5
M61 16 wks Serum	126	263	156	267	210	94	1254	133	189	156	154	151	127	182.5	180.5	562	114.5	157	82.5	138.5	171.5	114	5079	131	91	641	128	99	330	197	113	686	151	141	118	155	114	147	92	172	358	156	227	214.5	134	364	181.5	133
M62 0 wks Serum	105	265	118	428	200	83	98	121	195.5	141.5	144	141	93	122	125	104	101	142	72	104	273	101	7767	101	69	102	145	70.5	135	174	100	147	134	130	121	141.5	76.5	130	92.5	200	219	94	102.5	107	130.5	118.5	146.5	121.5
M62 16 wks Serum	121	188	141	247	215	92	142.5	143	193	157	155	149.5	121	133.5	144.5	187	95.5	147	76	111	167	105	4854	133	85	138	145	103	277.5	187.5	106	155.5	152.5	138	198	8000.5	479	168	112.5	197	168	150.5	94	132	147	163.5	177	187
M64 W0	151	177	461	189.5	182	134.5	131	195	203	156	181.5	327.5	115.5	158	154	155.5	105	149	88	108	215	212	2991	128.5	156	112.5	895	107	145	184	926	159.5	3744	145	110	172	117	172	126	370	195	150	141	138	227	145.5	193	141.5
M64 W16	179	325.5	251	3662.5	310	218.5	214	261.5	251	198.5	220	426	148	197	5310	212.5	315	195	103	190	183	3923	1367	170.5	195	160	456.5	184	210	365	250.5	232	1551	176	273.5	25590	1924	251.5	242.5	277.5	311	196	169	164	219	217	207	429
M65 W0	142	174	219	368	176.5	123	243.5	158	192	141	149	303	122	124	158	130.5	110	154	67	108	157	181	3057	117	149	2428	1219	260.5	151	276	377	163	3405.5	159	173	175	104.5	165	146	398	231	147.5	127	143	162	196	179	121
M65 W16	185	775.5	235	1401	338	214	3468	351	287	274.5	411	862.5	158	316.5	449	225.5	270	199	113	181.5	359	467.5	1777	198	204	185	1091	253	229.5	599	305	280	2139	192	211	30413	1188.5	268.5	260.5	299.5	806	288	241	361	236.5	928	243.5	415
M70 W0	152	185	184	248	176	125	205	168	213	156	152	294.5	124.5	153	150	137	124	154	82.5	107	164.5	158.5	2548	121	168	1795	1061	79	133	229.5	219	162.5	2746	152.5	143	180	96	179	112	255	233	147.5	133	143	159	489.5	192	161
M70 W16	146	182	174.5	227	183	130	142	190.5	214	153	197	305	120.5	171.5	207	136	100.5	177	76.5	117	181	495	3080	125	165	129	244	93.5	161	194.5	201	169.5	3385	140	115	172	104.5	190	144	246	217.5	145	141	151	307	18168	188	143
M71 W0	133	174	162	192	161	115.5	239	171.5	179	161	157	230.5	114	189	148	113	98.5	147.5	77.5	92	149.5	302	2548	108	148	104.5	247	106	237	194	167	150.5	3033.5	157	116	155	100	178	112	269	169.5	146	109	120.5	172	198	179	153
M71 W16	166	310.5	915.5	216	208	167	208	236	228	174.5	204	315.5	125.5	171	283	236	115.5	171.5	112	135	192.5	4695.5	3202	138	195	150.5	357.5	130.5	551	301	1959	189	3046	236	131	202.5	173	215	158	973.5	230	309	153	157.5	276	189	246	195
Mitochondrial	496	810.5	1245	1078.25	945.75	1076.5	619	1469.5	1093.75	826.75	1095.5	1187.5	466	685.5	567.5	651.75	1588.25	450.5	490	761.25	842.5	629.25	737.25	3737.25	688.5	25837.5	31083.2	963.25	912	835.5	2001.75	839.75	657	657	787	539.5	1006.75	970.5	694.5	3370.25	1631.5	1111.75	865.75	809	503	453.5	795.25	779
Scl-70	944	1583.75	2488.75	2126.75	1264	1963.25	1660.5	2110.25	1192.5	1071.5	818	865	1081.25	1508.25	1609	1317.75	1071.5	1185.25	650.5	1653	1299.5	969	1024	1468.5	1238.25	930	1131.75	7495.75	1559.75	1291.5	3035.25	1389.25	1208.75	1244.5	1164	714.5	1529.5	2140.5	1821.5	2348	14836.8	1285.5	1551	1443	1111.75	1345.5	1947.5	1475
TG	330.75	459.75	6840.75	1123	1122	350	369.75	1209.75	520	613	538.5	982.25	355.25	375.75	758	362	376.5	269.75	929	639.5	662	312	507.5	319	387.25	599.25	798.5	2793.75	444.25	400.5	3163	944.5	371.75	655.5	633.5	527	831.25	2351	431	3816.25	824	569.75	483	1384.25	26071.8	47853.2	1541.75	458.5

### Sheet: SJL_SAMPLES
	Filtered	Sex	Xist	Dox	Pristane	Cohort	Weeks
D652 0 wks Serum	Test	Female	Wt	No	Yes	1	0
D652 16 wks Serum	Test	Female	Wt	No	Yes	1	16
D653 0 wks Serum	Test	Female	Wt	No	Yes	1	0
D653 16 wks Serum	Test	Female	Wt	No	Yes	1	16
D667 0 wks Serum	Test	Female	Wt	No	Yes	1	0
D667 16 wks Serum	Test	Female	Wt	No	Yes	1	16
D671 0 wks Serum	Test	Female	Wt	No	Yes	1	0
D671 16 wks Serum	Test	Female	Wt	No	Yes	1	16
D706 0 wks Serum	Test	Female	Wt	No	Yes	1	0
D706 16 wks Serum	Test	Female	Wt	No	Yes	1	16
D708 0 wks Serum	Test	Female	Wt	No	Yes	1	0
D708 16 wks Serum	Test	Female	Wt	No	Yes	1	16
D710 0 wks Serum	Test	Female	Wt	No	Yes	1	0
D710 16 wks Serum	Test	Female	Wt	No	Yes	1	16
D745 0 wks Serum	Test	Female	Wt	No	Yes	1	0
D745 16 wks Serum	Test	Female	Wt	No	Yes	1	16
D749 0 wks Serum	Test	Female	Wt	No	Yes	1	0
D749 16 wks Serum	Test	Female	Wt	No	Yes	1	16
D753 0 wks Serum	Test	Female	Wt	No	Yes	1	0
D753 16 wks Serum	Test	Female	Wt	No	Yes	1	16
D801 0 wks Serum	Test	Female	Wt	No	Yes	1	0
D801 16 wks Serum	Test	Female	Wt	No	Yes	1	16
D804 0 wks Serum	Test	Female	Wt	No	Yes	1	0
D804 16 wks Serum	Test	Female	Wt	No	Yes	1	16
F100 W0	Test	Female	Wt	No	Yes	1	0
F100 W16	Test	Female	Wt	No	Yes	1	16
F113 W0	Test	Female	Wt	No	Yes	1	0
F113 W16	Test	Female	Wt	No	Yes	1	16
F120 W0	Test	Female	Wt	No	Yes	1	0
F120 W16	Test	Female	Wt	No	Yes	1	16
F61 0 wks Serum	Test	Female	Wt	No	Yes	1	0
F61 16 wks Serum	Test	Female	Wt	No	Yes	1	16
F67 0 wks Serum	Test	Female	Wt	No	Yes	1	0
F67 16 wks Serum	Test	Female	Wt	No	Yes	1	16
F74 W0	Test	Female	Wt	No	Yes	1	0
F74 W16	Test	Female	Wt	No	Yes	1	16
D651 0 wks Serum	Test	Male	Tg	Yes	Yes	5	0
D651 16 wks Serum	Test	Male	Tg	Yes	Yes	5	16
D665 0 wks Serum	Test	Male	Tg	Yes	Yes	5	0
D665 16 wks Serum	Test	Male	Tg	Yes	Yes	5	16
D666 0 wks Serum	Test	Male	Wt	No	No	2	0
D666 16 wks Serum	Test	Male	Wt	No	No	2	16
D668 0 wks Serum	Test	Male	Wt	No	No	2	0
D668 16 wks Serum	Test	Male	Wt	No	No	2	16
D669 0 wks Serum	Test	Male	Wt	Yes	Yes	4	0
D669 16 wks Serum	Test	Male	Wt	Yes	Yes	4	16
D670 0 wks Serum	Test	Male	Tg	Yes	No	3	0
D670 16 wks Serum	Test	Male	Tg	Yes	No	3	16
D703 0 wks Serum	Test	Male	Wt	Yes	Yes	4	0
D703 16 wks Serum	Test	Male	Wt	Yes	Yes	4	16
D711 0 wks Serum	Test	Male	Tg	Yes	No	3	0
D711 16 wks Serum	Test	Male	Tg	Yes	No	3	16
D712 0 wks Serum	Test	Male	Wt	No	No	2	0
D712 16 wks Serum	Test	Male	Wt	No	No	2	16
D739 0 wks Serum	Test	Male	Tg	Yes	Yes	5	0
D739 16 wks Serum	Test	Male	Tg	Yes	Yes	5	16
D740 0 wks Serum	Test	Male	Tg	Yes	No	3	0
D740 16 wks Serum	Test	Male	Tg	Yes	No	3	16
D741 0 wks Serum	Test	Male	Wt	No	No	2	0
D741 16 wks Serum	Test	Male	Wt	No	No	2	16
D742 0 wks Serum	Test	Male	Wt	Yes	Yes	4	0
D742 16 wks Serum	Test	Male	Wt	Yes	Yes	4	16
D743 0 wks Serum	Test	Male	Tg	Yes	Yes	5	0
D743 16 wks Serum	Test	Male	Tg	Yes	Yes	5	16
D744 0 wks Serum	Test	Male	Wt	Yes	Yes	4	0
D744 16 wks Serum	Test	Male	Wt	Yes	Yes	4	16
D750 0 wks Serum	Test	Male	Wt	No	No	2	0
D750 16 wks Serum	Test	Male	Wt	No	No	2	16
D754 0 wks Serum	Test	Male	Wt	No	No	2	0
D754 16 wks Serum	Test	Male	Wt	No	No	2	16
D795 0 wks Serum	Test	Male	Tg	Yes	Yes	5	0
D795 16 wks Serum	Test	Male	Tg	Yes	Yes	5	16
D796 0 wks Serum	Test	Male	Wt	No	No	2	0
D796 16 wks Serum	Test	Male	Wt	No	No	2	16
D797 0 wks Serum	Test	Male	Wt	Yes	Yes	4	0
D797 16 wks Serum	Test	Male	Wt	Yes	Yes	4	16
D800 0 wks Serum	Test	Male	Tg	Yes	No	3	0
D800 16 wks Serum	Test	Male	Tg	Yes	No	3	16
M100 W0	Test	Male	Wt	Yes	Yes	4	0
M100 W16	Test	Male	Wt	Yes	Yes	4	16
M101 W0	Test	Male	Tg	Yes	No	3	0
M101 W16	Test	Male	Tg	Yes	No	3	16
M102 W0	Test	Male	Wt	No	No	2	0
M102 W16	Test	Male	Wt	No	No	2	16
M103 W0	Test	Male	Tg	Yes	No	3	0
M103 W16	Test	Male	Tg	Yes	No	3	16
M110 W0	Test	Male	Tg	Yes	Yes	5	0
M110 W16	Test	Male	Tg	Yes	Yes	5	16
M111 W0	Test	Male	Tg	Yes	No	3	0
M111 W16	Test	Male	Tg	Yes	No	3	16
M112 W0	Test	Male	Wt	Yes	Yes	4	0
M112 W16	Test	Male	Wt	Yes	Yes	4	16
M113 W0	Test	Male	Wt	No	No	2	0
M113 W16	Test	Male	Wt	No	No	2	16
M114 W0	Test	Male	Wt	No	No	2	0
M114 W16	Test	Male	Wt	No	No	2	16
M115 W0	Test	Male	Tg	Yes	No	3	0
M115 W16	Test	Male	Tg	Yes	No	3	16
M124 W0	Test	Male	Tg	Yes	No	3	0
M124 W16	Test	Male	Tg	Yes	No	3	16
M131 W0	Test	Male	Wt	Yes	Yes	4	0
M131 W16	Test	Male	Wt	Yes	Yes	4	16
M132 W0	Test	Male	Wt	No	No	2	0
M132 W16	Test	Male	Wt	No	No	2	16
M133 W0	Test	Male	Tg	Yes	Yes	5	0
M133 W16	Test	Male	Tg	Yes	Yes	5	16
M221 W0	Test	Male	Tg	Yes	No	3	0
M221 W16	Test	Male	Tg	Yes	No	3	16
M50 0 wks Serum	Test	Male	Wt	Yes	Yes	4	0
M50 16 wks Serum	Test	Male	Wt	Yes	Yes	4	16
M51 0 wks Serum	Test	Male	Wt	Yes	Yes	4	0
M51 16 wks Serum	Test	Male	Wt	Yes	Yes	4	16
M52 0 wks Serum	Test	Male	Wt	No	No	2	0
M52 16 wks Serum	Test	Male	Wt	No	No	2	16
M60 0 wks Serum	Test	Male	Tg	Yes	Yes	5	0
M60 16 wks Serum	Test	Male	Tg	Yes	Yes	5	16
M61 0 wks Serum	Test	Male	Tg	Yes	No	3	0
M61 16 wks Serum	Test	Male	Tg	Yes	No	3	16
M62 0 wks Serum	Test	Male	Wt	Yes	Yes	4	0
M62 16 wks Serum	Test	Male	Wt	Yes	Yes	4	16
M64 W0	Test	Male	Tg	Yes	No	3	0
M64 W16	Test	Male	Tg	Yes	No	3	16
M65 W0	Test	Male	Wt	Yes	Yes	4	0
M65 W16	Test	Male	Wt	Yes	Yes	4	16
M70 W0	Test	Male	Tg	Yes	No	3	0
M70 W16	Test	Male	Tg	Yes	No	3	16
M71 W0	Test	Male	Wt	No	No	2	0
M71 W16	Test	Male	Wt	No	No	2	16
Centromere	Control					Ctr
Histone	Control					Ctr
Jo1	Control					Ctr
La	Control					Ctr
Mitochondrial	Control					Ctr
Scl-70	Control					Ctr
TG	Control					Ctr
