## Supplementary Table 5 for "Xist ribonucleoproteins promote female sex-biased autoimmunity"

### Sheet: All_Patients
Protein	Autoantigen Record
AARS1	Clinical		Control = Array Disease Control
FARSA	Clinical		Unknown = Not in Bibliomics
POLR3C	Clinical		Known = Present in Bibliomics
POLR3F	Clinical
RPP14	Clinical		Bold text = Array criteria XIST complex proteins
RPP25	Clinical		Highlighted cells = High confidence published XIST complex
SAE1	Clinical		Blue text = Exploratory XIST complex proteins
SNRNP70	Clinical
SNRPC	Clinical
SRP54	Clinical
SRP72	Clinical
SSB	Clinical; Known
TARS1	Clinical
TOP1	Clinical
TRIM33	Clinical
UBA2	Clinical
CAP1	Unknown
DDX39B	Unknown
FBL	Unknown
FUBP3	Unknown
GFM1	Unknown
HMGB1	Known
HNRNPA2B1	Known
HNRNPAB	Known
HNRNPC	Known
HNRNPDL	Known
HNRNPF	Unknown
HNRNPH3	Known
HNRNPK	Known
HNRNPL	Known
HNRNPUL2	Unknown
IFI16	Known
ILF2	Known
MYBBP1A	Unknown
PCBP1	Unknown
PCBP2	Unknown
POLDIP3	Known
PTBP2	Unknown
RALY	Known
RBM15	Unknown
RBM26	Unknown
RBMX	Unknown
RNF40	Unknown
SAFB	Unknown
SNRPB	Unknown
SYNCRIP	Unknown
TALDO1	Known
TRA2B	Unknown
WAC	Unknown
XPO5	Unknown
XRN2	Unknown
YTHDC1	Unknown
ZC3H13	Unknown
ZC3H18	Unknown
ZFR	Unknown

### Sheet: By_Disease
Protein	Autoantigen Record	Serum Reactivity
AARS1	Control	SLE, SSc		Control = Array Disease Control
CENPB	Control	SSc		Unknown = Not in Bibliomics
CHD3	Control	DM		Known = Present in Bibliomics
FARSA	Control	DM, SSc
FARSB	Control	DM		Bold text = Array criteria XIST complex proteins
FBL	Control	SSc		Highlighted cells = High confidence published XIST complex
POLR3C	Control	DM, SSc		Blue text = Exploratory XIST complex proteins
POLR3F	Control	SSc
POLR3G	Control	DM
RPP14	Control	DM
RPP25	Control	SLE, SSc
SAE1	Control	SLE, SSc
SNRNP70	Control	SLE, SSc
SNRPA	Control	SLE
SNRPB	Control	SLE
SNRPC	Control	SLE
SRP19	Control	DM
SRP54	Control	DM, SSc
SRP72	Control	SSc
TARS1	Control	SLE
TOP1	Control	DM, SSc
TPO	Control	DM
TRIM21	Control	DM
TRIM33	Control	DM, SLE, SSc
UBA2	Control	SSc
YARS1	Control	DM
SSB	Control; Known	SLE, SSc
HMGB1	Known	DM, SLE, SSc
HNRNPA2B1	Known	SLE, SSc
HNRNPAB	Known	SSc
HNRNPK	Known	DM, SLE, SSc
HNRNPL	Known	SSc
IFI16	Known	SLE
ILF2	Known	SLE, SSc
POLDIP3	Known	SSc
RALY	Known	DM, SSc
TALDO1	Known	SLE, SSc
CAP1	Unknown	DM, SLE
CCAR2	Unknown	DM
CELF2	Unknown	DM
DDX39B	Unknown	DM, SLE, SSc
FUBP1	Unknown	DM
FUBP3	Unknown	DM, SSc
FYTTD1	Unknown	DM
GCN1	Unknown	SSc
GFM1	Unknown	SSc
HNRNPC	Unknown	SSc
HNRNPDL	Unknown	DM
HNRNPF	Unknown	SSc
HNRNPLL	Unknown	DM
HNRNPUL2	Unknown	DM, SLE, SSc
IGF2BP1	Unknown	DM
KHDRBS1	Unknown	SSc
L1TD1	Unknown	DM
MCM2	Unknown	SLE
MYBBP1A	Unknown	SLE, SSc
NONO	Unknown	SLE
PCBP1	Unknown	SLE, SSc
PTBP2	Unknown	DM, SLE, SSc
RBFOX2	Unknown	DM
RBM12	Unknown	SLE
RBM14	Unknown	SSc
RBM15	Unknown	SSc
RBM26	Unknown	DM, SLE
RNF40	Unknown	DM, SLE, SSc
SAFB	Unknown	DM, SLE, SSc
SLTM	Unknown	DM
SRSF2	Unknown	DM
SYNCRIP	Unknown	SSc
TRA2B	Unknown	SSc
USP31	Unknown	DM
WAC	Unknown	SLE, SSc
XPO5	Unknown	DM, SLE, SSc
XRN2	Unknown	DM, SSc
YTHDC1	Unknown	SSc
ZC3H13	Unknown	SLE, SSc
ZC3H14	Unknown	DM
ZC3H18	Unknown	SSc
ZFR	Unknown	SLE, SSc
