## Supplementary Table 7 for "Xist ribonucleoproteins promote female sex-biased autoimmunity"

### Sheet: Sheet1
Protein	Autoantigen Record	Mouse Reactivity
CHD3	Control			Control = Array Disease Control
CHD4	Control	WtF+P, TgM		Unknown = Not in Bibliomics
EXOSC10	Control			Known = Present in Bibliomics
FARSB	Control	TgM
HARS1	Control	WtF+P, TgM, TgM+P		Bold text = Array criteria XIST complex proteins
NT5C1A	Control	TgM+P		Highlighted cells = High confidence published XIST complex
RO60	Control			Blue text = Exploratory XIST complex proteins
RPLP1	Control	WtF+P, TgM+P
RPLP2	Control
RPP25	Control
SAE1	Control	WtF+P, TgM, TgM+P
SNRNP70	Control	WtF+P, TgM
SNRPA	Control	WtF+P, TgM
SNRPB	Control	WtF+P
TARS1	Control	TgM+P
TPO	Control	TgM
TRIM21	Control
TRIM33	Control	WtF+P
UBA2	Control	WtF+P
SSB	Control; Known	WtF+P, TgM+P
ALYREF	Known	WtF+P, TgM, TgM+P
HNRNPA2B1	Known	WtF+P, TgM+P
HNRNPAB	Known
HNRNPC	Known
HNRNPDL	Known
HNRNPH3	Known	TgM+P
HNRNPK	Known	WtF+P, TgM
HNRNPL	Known	TgM+P
IFI16	Known	WtF+P
ILF3	Known	WtF+P, TgM, TgM+P
POLDIP3	Known	TgM, TgM+P
SFPQ	Known	WtF+P, TgM, TgM+P
SRSF3	Known	TgM
TALDO1	Known
CAP1	Unknown	TgM
CELF2	Unknown	WtF+P, TgM, TgM+P
CIZ1	Unknown
CLIC1	Unknown	TgM+P
DDX39B	Unknown
DDX42	Unknown	TgM, TgM+P
ELAVL1	Unknown
FUBP3	Unknown	TgM, TgM+P
GFM1	Unknown	WtF+P, TgM
GLS	Unknown	TgM+P
HNRNPA0	Unknown	TgM, TgM+P
HNRNPLL	Unknown
HNRNPUL2	Unknown	WtF+P
IGF2BP1	Unknown
KHSRP	Unknown	TgM, TgM+P
L1TD1	Unknown
LIN28A	Unknown
MCM2	Unknown	TgM+P
METTL3	Unknown	TgM
MYBBP1A	Unknown
NONO	Unknown	WtF+P, TgM, TgM+P
PCBP1	Unknown	TgM+P
PCBP2	Unknown
PCGF5	Unknown
PSPC1	Unknown
PTBP1	Unknown
PTBP2	Unknown
RBFOX2	Unknown	TgM
RBM12	Unknown	WtF+P TgM+P
RBM15	Unknown	WtF+P, TgM+P
RBM15B	Unknown
RBM26	Unknown	TgM+P
RBMX	Unknown	TgM+P
RNF40	Unknown
SAFB	Unknown
SAP18	Unknown
SF1	Unknown	WtF+P
SPEN	Unknown	WtF+P, TgM, TgM+P
SRSF7	Unknown	WtF+P
SRSF8	Unknown	TgM
SRSF9	Unknown	TgM+P
SYNCRIP	Unknown
WAC	Unknown	WtF+P
XPO5	Unknown
YTHDC1	Unknown	TgM, TgM+P
ZC3H14	Unknown
ZFR	Unknown	TgM
