## Supplementary Table 8 for "Xist ribonucleoproteins promote female sex-biased autoimmunity"

### Sheet: Sheet1
Primers
Genotyping
NEO F	AGGATCTCCTGTCATCTCACCTTGCTCCTG
NEO R	AAGAACTCGTCAAGAAGGCGATAGAAGGCG
CMV	GCTGGTTTAGTGAACCGTCAG
mXIST	ACAAAGATTGGGCTGTCGAG
qRT-PCR
mXist L9229	GACAACAATGGGAGCTGGTT
mXist R9461	GCAACCCCAGCAATAGTCAT
mGAPDH F	TGTGCAGTGCCAGCCTCGTC
mGAPDH R	TGCCACTGCAAATGGCAGCC
