## Supplementary Table 9 for "Xist ribonucleoproteins promote female sex-biased autoimmunity"

### Sheet: Histology Summary
Mouse ID	Treatment	Sex	Genotype	Affected by Processing	Glomerulonephritis	Hepatic Lipogranulomas	Adipse (lipogranulomas and ectopic lymphoid tissue)	Pulmonary Lymphohistiocytic Alveolitis	Pulmonary Hemorrhage/Hemosiderosis/Vascular Thrombosis	Splenic EMH	Splenic Lymphoid Expansion/Plasmacytosis	Lymph Node Hyperplasia/Medullary Plasmacytosis	Score Total
D652	Pristane + H2O	F	WT	N	0	3	1	2	1	NA	NA	NA	7
D653	Pristane + H2O	F	WT	N	4	3	1	4	1	NA	NA	1	14
D745	Pristane + H2O	F	WT	N	0	3	1	2	0	2	1	1	10
D749	Pristane + H2O	F	WT	N	2	3	1	2	0	4	1	1	14
D753	Pristane + H2O	F	WT	N	1	3	1	2	1	4	1	1	14
D667	Pristane + H2O	F	WT	N	2	3	1	4	1	4	1	1	17
D671	Pristane + H2O	F	WT	N	2	3	1	3	1	4	1	1	16
D706	Pristane + H2O	F	WT	Y	?	3	1	2	0	3	1	1	11
D708	Pristane + H2O	F	WT	Y	?	3	NA	2	1	3	1	0	10
D710	Pristane + H2O	F	WT	Y	?	3	1	4	1	3	1	1	14
D801	Pristane + H2O	F	WT	N	3	4	1	4	1	4	1	1	19
D804	Pristane + H2O	F	WT	N	3	4	1	2	1	4	1	1	17
F61	Pristane + H2O	F	WT	N	3	4	1	4	1	1	0	1	15
F67	Pristane + H2O	F	WT	N	2	2	1	3	1	3	1	0	13
F74	Pristane + H2O	F	WT	N	3	4	1	3	1	4	1	1	18
F100	Pristane + H2O	F	WT	N	4	3	1	3	0	3	1	1	16
F113	Pristaine + H2O	F	WT	N	3	2	1	3	1	4	1	1	16
F120	Pristaine + H2O	F	WT	N	4	3	1	4	1	2	1	1	17
D670	PBS + Dox	M	Tg	N	0	0	0	0	0	0	0	0	0
D711	PBS + Dox	M	Tg	Y	?	0	0	0	0	NA	NA	0	0
D740	PBS + Dox	M	Tg	Y	?	0	0	0	0	NA	0	0	0
D800	PBS + Dox	M	Tg	N	0	0	0	0	0	0	1	0	1
M61	PBS + Dox	M	Tg	N	0	0	0	0	0	0	0	0	0
M70	PBS + Dox	M	Tg	N	0	0	0	0	0	1	0	0	1
M103	PBS + Dox	M	Tg	N	0	0	0	0	0	1	0	NA	1
M115	PBS + Dox	M	Tg	N	0	0	0	0	0	1	0	0	1
M111	PBS + H2O	M	Tg	N	0	0	0	0	0	1	0	0	1
M124	PBS + Dox	M	Tg	N	0	0	0	0	0	2	0	1	3
M221	PBS + Dox	M	Tg	N	0	0	0	0	0	1	0	0	1
D665	Pristane + Dox	M	Tg	N	1	3	1	2	0	4	1	1	13
D743	Pristane + Dox	M	Tg	Y	?	0	0	1	0	2	1	0	4
D739	Pristane + Dox	M	Tg	N	0	0	0	0	0	2	0	0	2
D651	Pristane + Dox	M	Tg	N	2	0	1	0	0	NA		0	3
D795	Pristane + Dox	M	Tg	N	0	0	0	0	0	2	0	0	2
M60	Pristane + Dox	M	Tg	N	3	1	1	3	0	2	1	0	11
M64	Pristane + Dox	M	Tg	N	2	3	1	4	0	3	1	1	15
M101	Pristane + Dox	M	Tg	N	1	0	1	0	0	1	0	0	3
M110	Pristane + Dox	M	Tg	N	1	3	0	2	1	2	0	1	10
M133	Pristaine + Dox	M	Tg	N	3	4	1	4	1	4	1	1	19
D796	PBS + H2O	M	WT	N	0	0	0	0	0	2	0	0	2
D666	PBS + H2O	M	WT	N	0	0	0	0	0	0	0	0	0
D668	PBS + H2O	M	WT	N	0	0	0	0	0	0	0	0	0
D712	PBS + H2O	M	WT	Y	?	0	0	0	0	0	0	0	0
D750	PBS + H2O	M	WT	Y	?	0	0	0	0	2	0	0	2
D754	PBS + H2O	M	WT	Y	?	0	0	0	0	3	0	0	3
D741	PBS + H2O	M	WT	N	0	0	0	0	0	2	0	0	2
M52	PBS + H2O	M	WT	N	0	0	0	0	0	0	0	0	0
M71	PBS + H2O	M	WT	N	0	0	0	0	0	1	0	NA	1
M102	PBS + H2O	M	WT	N	0	0	0	0	0	1	0	0	1
M113	PBS + H2O	M	WT	N	0	0	0	0	0	1	0	0	1
M114	PBS + H2O	M	WT	N	0	0	0	0	0	0	0	0	0
M132	PBS + H2O	M	WT	N	0	0	0	0	0	1	0	0	1
D669	Pristane + Dox	M	WT	N	0	1	1	2	0	3	0	1	8
D703	Pristane + Dox	M	WT	Y	?	0	0	1	0	2	0	0	3
D742	Pristane + Dox	M	WT	Y	?	2	1	1	0	NA	NA	NA	4
D744	Pristane + Dox	M	WT	Y	?	2	NA	2	1	3	0	0	8
D797	Pristane + Dox	M	WT	N	0	2	0	0	0	3	0	1	6
M50	Pristane + Dox	M	WT	N	0	0	1	0	0	2	1	1	5
M51	Pristane + Dox	M	WT	N	1	0	1	1	0	2	1	1	7
M62	Pristane + Dox	M	WT	N	2	0	1	1	0	3	1	0	8
M65	Pristane + Dox	M	WT	N	1	2	1	2	0	2	0	0	8
M100	Pristane + Dox	M	WT	N	0	0	1	0	0	1	0	1	3
M112	Pristane + Dox	M	WT	N	0	0	0	1	0	1	0	0	2
M131	Pristaine + Dox	M	WT	N	0	1	1	2	1	3	0	1	9
