## Supplementary Table 10 for "Xist ribonucleoproteins promote female sex-biased autoimmunity"

### Sheet: qcTable_ATACseq
V1	TotalRawReads	OverallAlignmentRate	finalMappedReads	finalMappedPerc	chrMcount	chrMPerc	blackListCount	blackListPerc	qcFilteredCount	qcFilteredPerc	DuplicateCount	dupPerc	TSS
D221-1	19101529	0.9752	15249301	0.7983	251475	0.0066	52	0	3453840	0.0904	3052728	0.0799	18.6
D221-2	17885964	0.9717	14114815	0.7892	332307	0.0093	31	0	3390195	0.0948	2807166	0.0785	19.1
D222-1	14631202	0.9726	11770228	0.8045	306621	0.0105	39	0	2614277	0.0893	1998482	0.0683	20
D222-2	14502567	0.9765	11726215	0.8086	391505	0.0135	47	0	2288073	0.0789	2190612	0.0755	21.2
D223-1	35514983	0.9758	27623543	0.7778	256826	0.0036	46	0	4900177	0.069	8905824	0.1254	19.5
D223-2	14130091	0.9729	11682767	0.8268	231898	0.0082	23	0	2102908	0.0744	1792748	0.0634	20.8
D33-1	16225800	0.973	11610059	0.7155	2204349	0.0679	154	0	4814457	0.1484	1335586	0.0412	14.3
D33-2	20038864	0.9715	13911348	0.6942	3514775	0.0877	221	0	5622593	0.1403	1976968	0.0493	15.6
D35	15639423	0.9728	10781423	0.6894	2031382	0.0649	120	0	5347043	0.1709	1486130	0.0475	10.8
D37-1	16051408	0.9744	11774157	0.7335	2300936	0.0717	34	0	2754335	0.0858	2677112	0.0834	21
D37-2	23508441	0.9694	16870828	0.7176	3353042	0.0713	97	0	4353189	0.0926	4130428	0.0878	19.9
D40-1	17822472	0.9712	13072133	0.7335	2548989	0.0715	72	0	3157662	0.0886	2765950	0.0776	20.7
D40-2	26339281	0.9742	18864469	0.7162	3608946	0.0685	156	0	5503418	0.1045	4479314	0.085	19
D41-1	11910295	0.9706	9081395	0.7625	1492657	0.0627	38	0	2176141	0.0914	1289688	0.0541	20
D41-2	18184668	0.9739	13552149	0.7453	2241176	0.0616	83	0	3717171	0.1022	2356942	0.0648	19.1
D43-1	14614847	0.9687	11135653	0.7619	1449454	0.0496	54	0	3124074	0.1069	1471204	0.0503	18.7
D43-2	17857794	0.9686	13562331	0.7595	1326828	0.0371	73	0	4791957	0.1342	1352132	0.0379	15.9
D45-1	17000187	0.9628	13303579	0.7826	480465	0.0141	47	0	3447733	0.1014	2201142	0.0647	19.7
D45-2	14506873	0.9729	11587574	0.7988	598382	0.0206	51	0	2742927	0.0945	1711240	0.059	20.1
D47-1	25689141	0.9748	18202646	0.7086	4259155	0.0829	160	0	6457648	0.1257	2958946	0.0576	15.4
D47-2	19228907	0.9719	13688778	0.7119	3628975	0.0944	98	0	4025921	0.1047	2345416	0.061	18.1
D54-1	16287385	0.9709	11959961	0.7343	2885033	0.0886	81	0	3025469	0.0929	1795444	0.0551	17
D54-2	13287562	0.9699	9823886	0.7393	2321676	0.0874	108	0	2638531	0.0993	1167082	0.0439	17
D55-1	19730523	0.973	14427627	0.7312	1719070	0.0436	55	0	3744723	0.0949	4077218	0.1033	20.7
D55-2	21608937	0.9773	16327362	0.7556	2407175	0.0557	85	0	4168712	0.0965	3006948	0.0696	19.2
D56-1	28750804	0.8847	11318978	0.3937	336231	0.0058	38	0	25149968	0.4374	2748314	0.0478	21.2
D56-2	19144910	0.9735	14787842	0.7724	999220	0.0261	51	0	3401736	0.0888	3300308	0.0862	20.5

### Sheet: qcTable_Gene_Expression
SampleName	Total_Reads (pairs)	Uniq_Mapped (pairs)	Uniq_Mapped_Rate	Map_multi_loci	Map_many_loci	unMapped_too_Short	unMapped_Other	Enrichment
D221	32.3M	20.1M	0.6238	0.05	0.0024	0.3224	0.0013	0.858
D222	19.5M	17M	0.8712	0.068	0.0036	0.055	0.0023	0.836
D223	30.3M	26.3M	0.8693	0.0747	0.0034	0.0503	0.0023	0.89
D33	31.8M	28.1M	0.883	0.0711	0.0038	0.039	0.0031	0.85
D35	29.2M	25.5M	0.8737	0.0736	0.004	0.045	0.0037	0.822
D37	29.6M	25.9M	0.8721	0.0789	0.003	0.0446	0.0013	0.901
D40	25.2M	19.2M	0.7596	0.0711	0.0028	0.165	0.0014	0.916
D41	13.3M	10.9M	0.8191	0.0789	0.0027	0.0979	0.0014	0.84
D43	18M	14.1M	0.784	0.1163	0.0026	0.096	0.0011	0.921
D45	10.5M	8.4M	0.8059	0.0986	0.0029	0.0913	0.0013	0.899
D47	10.4M	8.7M	0.8393	0.0807	0.0044	0.0727	0.0029	0.861
D54	32.7M	26.6M	0.8121	0.0751	0.0042	0.106	0.0026	0.811
D55	42.3M	36.7M	0.8667	0.0747	0.0033	0.0533	0.0019	0.847
D56	24.5M	17.7M	0.7218	0.0627	0.003	0.2111	0.0014	0.839
